# A tuneable minimal cell membrane reveals that two lipid species suffice for life

**DOI:** 10.1101/2023.10.24.563757

**Authors:** Isaac Justice, Petra Kiesel, Nataliya Safronova, Alexander von Appen, James P. Saenz

**Affiliations:** Technische Universität Dresden, B CUBE Center for Molecular Bioengineering, 01307 Dresden, Germany; Max Planck Institute of Molecular Cell Biology and Genetics, Pfotenhauerstrasse 107, 01307 Dresden; Technische Universität Dresden, Faculty of Medicine, Dresden 01307, Germany

## Abstract

All cells are encapsulated by a lipid membrane which facilitates the interaction between life and its environment. How life exploits the diverse mixtures of lipids that dictate membrane property and function has been experimentally challenging to address. We introduce an approach to tune and minimize lipidomes in *Mycoplasma mycoides* and the Minimal Cell (JCVI-Syn3A) revealing that a 2-component lipidome can support life. Systematically reintroducing phospholipid features demonstrated that acyl chain diversity is more critical for growth than head group diversity. By tuning lipid chirality, we explored the lipid divide between Archaea and the rest of life, showing that ancestral lipidomes could have been heterochiral. Our approach offers a tunable minimal membrane system to explore the fundamental lipidomic requirements for life, thereby extending the concept of minimal life from the genome to the lipidome.
