## Supplementary Table 1 for "A tuneable minimal cell membrane reveals that two lipid species suffice for life"

### Sheet: All Conditions Growth Rates
JCVI Syn3A
Condition	A562 Growth Rate	Number of Replicates	Growth Fraction*	Scavenging	Number of Growing Replicates*	Number of Nongrowing Replicates*	Scavenging
POPG D.PC	0.0748649	18	18/18	Yes	18	0
POPE D.PC	0.0456522	10	10/10	No	10	0
POPC Ent POPC	0.00565123	24	17/24	Yes	17	7
POPC	0.0523368	36	36/36	Yes	36	0
OPPC	0.0382076	19	19/19	Yes	19	0
Ent POPC	0.0245705	38	38/38	Yes	38	0
DPPG + D.PC	0.0177631	14	9/14	No	9	5
DPPE + D.PC	0.0306697	14	9/14	No	9	5
DOPG	0.00157513	6	6/6	Yes	6	0
DOPE + D.PC	0.000160917	17	3/17	Yes	3	14
DOPC + DPPC + D.PC	0.0256812	11	11/11	Yes	11	0
D.PG	0.000880139	19	15/19	No	15	4
D.PC	0.0326855	12	12/12	No	12	0
18:1-D.PC	0.001064	6	6/6	No	6	0
18:1 + POPC	0.0479056	21	21/21	Yes	21	0
18:1 + DPPG	0.0320687	15	15/15	Yes	15	0
18:1 + DPPE	0.0556986	10	10/10	Yes	10	0
18:1 + DPPC + D.PC	0.0696113	16	16/16	Yes	16	0
18:1 + DOPC	0.000143838	19	4/19	No	4	15
18:1 + 16.0-CL	0.0772416	16	16/16	Yes	16	0
18:1 + 16:0-D.PC	0.074173	15	15/15	Yes	15	0
16:0-D.PC + 18:1-D.PC	0.0002539	6	3/6	No	3	3
16:0-D.PC	6.24109e-05	5	1/5	No	1	4
16:0-CL	8.27449e-05	5	2/5	No	2	3
16:0 + POPC	8.19347e-05	23	3/23	Yes	3	20
16:0 + DPPC	0.00013125	22	3/22	No	3	19
16:0 + DOPG	0.0588895	16	16/16	Yes	16	0
16:0 + 18:1-D.PC	0.000194506	6	6/6	No	6	0
16:0 + 18:1	0.0852428	30	30/30	Yes	30	0
16:0 + DOPC + D.PC	0.00150161	18	5/18	No	5	13
16:0	0.00189992	6	5/6	No	5	1
M. mycoides
Condition	A562 Growth Rate	Number of Replicates	Growth Fraction	Scavenging	Number of Growing Replicates*	Number of Nongrowing Replicates*	Scavenging
POPG	0.0618541	23	23/23	Yes	23	0
POPE	0.0403064	21	21/21	Yes	21	0
POPC Unadapted	0.0362806	22	22/22	No	22	0
2FA D.PC	0.0398296	23	23/23	Yes	23	0
POPC Ent POPC	0.0292952	22	22/22	Yes	22	0
POPC	0.081255	23	23/23	Yes	23	0
OPPC Ent POPC	0.0502052	21	21/21	Yes	21	0
OPPC	0.0528186	24	24/24	Yes	24	0
Ent POPC	0.061194	37	37/37	Yes	37	0
DPPG	0.0232633	18	18/18	No	18	0
DPPE	0.0592569	15	15/15	No	15	0
DPPC	0.00510914	4	4/4	No	4	0
DOPG	0.0564425	15	15/15	Yes	15	0
DOPE	0.086544	18	18/18	Yes	18	0
DOPC DPPC	0.0458998	5	5/5	Yes	5	0
DOPC	0.0243312	6	6/6	Yes	6	0
D.PG	0.0175871	21	21/21	No	21	0
D.PC POPC	0.0650613	21	21/21	Yes	21	0
D.PC D.POPG	0.0209628	42	42/42	No	42	0
16:0-D.PC 18:1-D.PC	0.040454	17	17/17	No	17	0
16:0-D.PC	0.00983099	14	14/14	No	14	0
18:1-D.PC	0.0509015	17	17/17	No	17	0
D. PC	0.0334595	49	49/49	No	49	0
2FA	0.0598804	16	16/16	Yes	16	0
18:1 DPPG	0.0399661	15	15/15	Yes	15	0
18:1 DPPE	0.0559787	16	16/16	Yes	16	0
18:1 DPPC D.PC	0.0634485	6	6/6	Yes	6	0
18:1 16:0-D.PC	0.110845	12	12/12	Yes	12	0
18:1 16:0-CL	0.0881811	18	18/18	Yes	18	0
18:1 + POPC	0.0387242	22	22/22	Yes	22	0
18:1 + DOPC	0.0399897	21	21/21	Yes	21	0
16:0-CL	0.0446693	17	17/17	No	17	0
16:0 DOPG	0.0663846	16	16/16	Yes	16	0
16:0 18:1-D.PC	0.0770025	14	14/14	Yes	14	0
16:0 + POPC	0.132131	22	22/22	Yes	22	0
16:0 + DPPC	0.0205561	23	23/23	No	23	0
18:1	0.0665697	12	12/12	Yes	12	0
16:0	0.0472729	20	20/20	Yes	20	0
POPC Diet Extract	0.0699612	105	105/105	No	105	0
*As a more minimal system, JCVI-Syn3A is a more fragile organism, and not all replicates for a given lipid diet survived the growth protocol. To not bias the growth rates, these replicates were removed from the growth rate analysis. An interesting feature was noticed, however, that a much higher fraction of replicates on diets that could not undergo acyl chain scavenging did not grow compared to …
