## Supplementary Table 2 for "A tuneable minimal cell membrane reveals that two lipid species suffice for life"

### Sheet: Overview
Description	This supplementary table provides detailed lipidomic data showing the mol% abundance of lipids in M. mycoides and JCVI-Syn3A cells grown on different lipid diets, including POPC, D.PC, and 2FA. The data are organized into several tabs as follows:
Tab 1	POPC_D.PC Diets All Replicates - Contains the complete mol% abundance of lipid species for all three replicates of M. mycoides and JCVI-Syn3A grown on POPC and D.PC diets.
Tab 2	POPC_D.PC Diets Averages - Shows the average mol% abundance of lipid species for M. mycoides and JCVI-Syn3A on POPC and D.PC diets, calculated from the three replicates.
Tab 3	POPC_D.PC Diets 99mol% - Lists the lipid species that collectively represent the top 99% of the total lipid mol% in the lipidome for M. mycoides and JCVI-Syn3A on POPC and D.PC diets, with the least abundant 1% grouped under "other."
Tab 4	2FA Diet All Replicates - Provides the mol% abundance breakdown of lipid species for all three replicates of M. mycoides grown on the 2FA diet.
Tab 5	2FA Diet Average - Displays the average mol% abundance of lipid species for M. mycoides on the 2FA diet, based on the complete dataset.
Tab 6	2FA Diet 99mol% - Lists the lipid species that collectively represent the top 99% of the total lipid mol% in the lipidome for M. mycoides on the 2FA diet, with the least abundant 1% categorized as "other."

### Sheet: POPC_D.PC Diets All Replicates
Full Lipidomics by replicate
						M. mycoides POPC + Cholesterol Diet			M. mycoides diether PC + Cholesterol Diet			JCVI-Syn3A diether PC + Cholesterol Diet
feature	category	class	totallength	totaldb	totaloh	MM0491	MM0492	MM0493	MM0569	MM0570	MM0571	S30247	S30248	S30249
DAG 16:0;0_16:0;0	GL	DAG	32	0	0	0.147715	0.469192	0.327258
DAG 16:0;0_18:0;0	GL	DAG	34	0	0	0.222583	0.730082	0.573672
DAG 16:0;0_18:1;0	GL	DAG	34	1	0	0.694775	1.80944	1.44021
DAG 18:0;0_18:0;0	GL	DAG	36	0	0	0.663937	1.85288	1.53259
DAG 16:0;0_20:1;0	GL	DAG	36	1	0	0.064011	0.205378	0.145141
HexCer 30:0;2	SL	HexCer	30	0	2	0.00157929	0.00544256	0.00523358
LPA 18:0;0	lyso	LPA	18	0	0				0.0209026	0.00400729	0.00436089	0.00520215	0.00683378	0.00722609
LPA 20:0;0	lyso	LPA	20	0	0							0.0133673	0.017098	0.0171053
PA 16:0;0_18:0;0	GP	PA	34	0	0	0.0267039	0.130846	0.0928561				0.00623214	0.018927	0.00631089
PA 18:0;0_18:1;0	GP	PA	36	1	0	0.113931	0.458921	0.132737
PA 18:1;0_18:1;0	GP	PA	36	2	0	0.127585	0.0803367	0.0169525
PC 16:0;0_16:0;0	GP	PC	32	0	0	1.94228	1.03227	1.81123
PC 15:0;0_18:1;0	GP	PC	33	1	0	1.45789	0.243537	0.281523
PC 16:0;0_17:1;0	GP	PC	33	1	0	0.655833	0.106124	0.11958
PC 16:0;0_18:0;0	GP	PC	34	0	0				0.00240813	0.00258518	0.00205343
PC 16:0;0_18:1;0	GP	PC	34	1	0	28.7334	24.4086	26.443
PC 18:0;0_18:0;0	GP	PC	36	0	0	1.22731	0.495336	0.353498
PC 16:0;0_20:1;0	GP	PC	36	1	0
PC 18:0;0_18:1;0	GP	PC	36	1	0	0.71298	0.24258	0.20292				0.323655	0.159667	0.43882
PC 18:0;0_18:2;0	GP	PC	36	2	0	1.36591	0.370903	0.320219
PC O-16:0;0/16:0;0	GP	PC O-	32	0	0							0.0215282	0.0203169	0.0270401
PC O-18:0;0/14:0;0	GP	PC O-	32	0	0				0.00158858	0.00131754	0.00143896	0.0287551	0.00269128	0.0175514
PC O-17:0;0/18:0;0	GP	PC O-	35	0	0							3.11658e-05	3.73728e-05	4.14446e-05
PC O-18:0;0/17:0;0	GP	PC O-	35	0	0							0.0141632	0.0788227	0.0147057
PC O-18:0;0/18:1;0	GP	PC O-	36	1	0				0.0152237	0.0106216	0.0147932
PC O-17:1;0/19:1;0	GP	PC O-	36	2	0							0.00283801	0.00486412	0.00258691
PC O-18:0;0/18:2;0	GP	PC O-	36	2	0				0.0069098	0.00560071	0.00601783
PC O-18:1;0/18:1;0	GP	PC O-	36	2	0							0.00392883	0.00647603	0.0028004
PC O-18:2;0/18:0;0	GP	PC O-	36	2	0				0.00447211	0.0058113	0.00458559	0.0114378	0.0133906	0.00844153
PC diO-32:0;0		PC diO-	32	0	0							0.0054276	0.00641577	0.00254067
PC diO-33:0;0		PC diO-	33	0	0							0.0883778	0.077509	0.105326
PC diO-34:1;0		PC diO-	34	1	0				51.5382	44.6672	46.9698	49.6179	44.7662	50.7767
PC diO-36:2;0		PC diO-	36	2	0				0.00650338	0.00716083	0.0598087	0.00188276	0.00901167	0.00872897
PE 12:1;0_15:1;0	GP	PE	27	2	0							0.00811231	0.00439674	0.00464595
PE 16:1;0_16:1;0	GP	PE	32	2	0							0.00849676	0.00349205	0.00525167
PE 15:1;0_18:1;0	GP	PE	33	2	0				0.00335139	0.00295965	0.00274618
PE 16:1;0_17:1;0	GP	PE	33	2	0				0.00465657	0.00628982	0.00500033
PE 16:0;0_18:0;0	GP	PE	34	0	0				0.00207291	0.00281752	0.00248361	0.00468623	0.00428135	0.00431078
PE O-16:0;0/14:1;0	GP	PE O-	30	1	0				0.00057927	0.000434017	0.00049288	0.0012701	0.00221045	0.00100637
PE O-16:1;0/14:0;0	GP	PE O-	30	1	0				0.00206926	0.0028938	0.0018474	0.00361445	0.00302275	0.00217634
PE O-17:0;0/13:1;0	GP	PE O-	30	1	0				0.00048009	3.23777e-05	0.000675804	0.00264632	0.00304204	0.00168307
PE O-17:1;0/13:0;0	GP	PE O-	30	1	0				0.000917342	0.00164072	0.00128484	0.00592612	0.00655679	0.00397796
PE O-18:1;0/12:0;0	GP	PE O-	30	1	0				0.00311258	0.00391134	0.00300465
PE O-18:1;0/12:1;0	GP	PE O-	30	2	0				0.00302437	0.00468222	0.00440924	0.0354336	0.0248108	0.0276391
PE O-18:2;0/12:0;0	GP	PE O-	30	2	0				0.00249133	0.00258475	0.0034147	0.0231839	0.0128105	0.00705007
PE O-16:0;0/16:1;0	GP	PE O-	32	1	0				0.000566153	0.000592557	0.000546491
PE O-17:0;0/15:1;0	GP	PE O-	32	1	0				0.000245225	0.000393737	0.000322287	0.00272654	0.00222501	0.00151503
PE O-17:1;0/15:0;0	GP	PE O-	32	1	0				0.000292452	0.000355066	0.000377929	0.00285219	0.00262653	0.00163532
PE O-18:0;0/14:1;0	GP	PE O-	32	1	0				0.00024771	0.000290623	0.00015303	0.00213177	0.00152429	0.00102235
PE O-18:1;0/14:0;0	GP	PE O-	32	1	0							0.00628367	0.00504445	0.00352507
PE O-16:2;0/16:0;0	GP	PE O-	32	2	0							0.0476051	0.0342565	0.026963
PE O-18:2;0/14:0;0	GP	PE O-	32	2	0				0.00147185	0.00176877	0.0015532
PG 16:0;0_16:0;0	GP	PG	32	0	0	0.00909194	0.0312147	0.0236465
PG 16:0;0_18:0;0	GP	PG	34	0	0	0.155823	0.511318	0.409159	0.00124063	0.00108275	0.000968175	0.00213148	0.00133822	0.00114051
PG 16:0;0_18:1;0	GP	PG	34	1	0	0.0312551	0.117171	1.12198
PG 18:0;0_18:0;0	GP	PG	36	0	0	1.14872	3.60733	3.11631
PG 18:0;0_18:1;0	GP	PG	36	1	0	0.0582886	0.176513	0.142595
PG 18:1;0_18:1;0	GP	PG	36	2	0	0.00430838	0.0128069	0.010189
SM 34:1;2	SL	SM	34	1	2	0.00528062	0.01401	0.0132697
CL 66:1;0	GP	CL	66	1	0	0.0284047	0.0739315	0.0655321
CL 68:1;0	GP	CL	68	1	0	0.0377093	0.0979007	1.58566
CL 68:2;0	GP	CL	68	2	0	0.0215257	0.0278908	0.0378187
CL 70:1;0	GP	CL	70	1	0	0.219589	0.62205	0.419205
CL 70:2;0	GP	CL	70	2	0	0.0366895	0.0709323	0.0506403
CL 72:1;0	GP	CL	72	1	0	0.170215	0.635215	0.379664
CL 72:2;0	GP	CL	72	2	0	0.0535003	0.142715	0.119565
Chol	STE	Chol	27	1	0	59.8612	61.2171	58.7061	48.377	55.263	52.9079	49.6981	54.7001	48.4706

### Sheet: POPC_D.PC Diets Averages
Full Lipidomics Averages By Sample
feature	category	class	totallength	totaldb	totaloh	M. mycoides POPC + Cholesterol Diet	Avg M. Mycoides 2FA + Cholesterol Diet	Avg JCVI_Syn3A dietherPC + Cholesterol Diet
DAG 16:0;0_16:0;0	GL	DAG	32	0	0	0.314722
DAG 16:0;0_18:0;0	GL	DAG	34	0	0	0.508779
DAG 16:0;0_18:1;0	GL	DAG	34	1	0	1.31481
DAG 18:0;0_18:0;0	GL	DAG	36	0	0	1.3498
DAG 16:0;0_20:1;0	GL	DAG	36	1	0	0.138176
HexCer 30:0;2	SL	HexCer	30	0	2	0.00408514
LPA 18:0;0	lyso	LPA	18	0	0		0.00975693	0.00642067
LPA 20:0;0	lyso	LPA	20	0	0			0.0158568
PA 16:0;0_18:0;0	GP	PA	34	0	0	0.0834685		0.01049
PA 18:0;0_18:1;0	GP	PA	36	1	0	0.235196
PA 18:1;0_18:1;0	GP	PA	36	2	0	0.0749581
PC 16:0;0_16:0;0	GP	PC	32	0	0	1.59526
PC 15:0;0_18:1;0	GP	PC	33	1	0	0.660983
PC 16:0;0_17:1;0	GP	PC	33	1	0	0.293845
PC 16:0;0_18:0;0	GP	PC	34	0	0		0.00234891
PC 16:0;0_18:1;0	GP	PC	34	1	0	26.5283
PC 18:0;0_18:0;0	GP	PC	36	0	0	0.692048
PC 18:0;0_18:1;0	GP	PC	36	1	0	0.38616		0.307381
PC 18:0;0_18:2;0	GP	PC	36	2	0	0.685676
PC O-16:0;0/16:0;0	GP	PC O-	32	0	0			0.0229618
PC O-18:0;0/14:0;0	GP	PC O-	32	0	0		0.00144836	0.0163326
PC O-17:0;0/18:0;0	GP	PC O-	35	0	0			3.66611e-05
PC O-18:0;0/17:0;0	GP	PC O-	35	0	0			0.0358972
PC O-18:0;0/18:1;0	GP	PC O-	36	1	0		0.0135462
PC O-17:1;0/19:1;0	GP	PC O-	36	2	0			0.00342968
PC O-18:0;0/18:2;0	GP	PC O-	36	2	0		0.00617611
PC O-18:1;0/18:1;0	GP	PC O-	36	2	0			0.00440176
PC O-18:2;0/18:0;0	GP	PC O-	36	2	0		0.00495634	0.01109
PC diO-32:0;0		PC diO-	32	0	0			0.00479468
PC diO-33:0;0		PC diO-	33	0	0			0.0904044
PC diO-34:1;0		PC diO-	34	1	0		47.725	48.3869
PC diO-36:2;0		PC diO-	36	2	0		0.024491	0.00654113
PE 12:1;0_15:1;0	GP	PE	27	2	0			0.00571833
PE 16:1;0_16:1;0	GP	PE	32	2	0			0.00574683
PE 15:1;0_18:1;0	GP	PE	33	2	0		0.00301907
PE 16:1;0_17:1;0	GP	PE	33	2	0		0.00531557
PE 16:0;0_18:0;0	GP	PE	34	0	0		0.00245801	0.00442612
PE O-16:0;0/14:1;0	GP	PE O-	30	1	0		0.000502056	0.00149564
PE O-16:1;0/14:0;0	GP	PE O-	30	1	0		0.00227015	0.00293785
PE O-17:0;0/13:1;0	GP	PE O-	30	1	0		0.000385298	0.00245715
PE O-17:1;0/13:0;0	GP	PE O-	30	1	0		0.00128097	0.00548695
PE O-18:1;0/12:0;0	GP	PE O-	30	1	0		0.00334286
PE O-18:1;0/12:1;0	GP	PE O-	30	2	0		0.00403861	0.0292945
PE O-18:2;0/12:0;0	GP	PE O-	30	2	0		0.00283026	0.0143482
PE O-16:0;0/16:1;0	GP	PE O-	32	1	0		0.000568401
PE O-17:0;0/15:1;0	GP	PE O-	32	1	0		0.000320416	0.00215553
PE O-17:1;0/15:0;0	GP	PE O-	32	1	0		0.000341816	0.00237134
PE O-18:0;0/14:1;0	GP	PE O-	32	1	0		0.000230454	0.00155947
PE O-18:1;0/14:0;0	GP	PE O-	32	1	0			0.00495106
PE O-16:2;0/16:0;0	GP	PE O-	32	2	0			0.0362749
PE O-18:2;0/14:0;0	GP	PE O-	32	2	0		0.00159794
PG 16:0;0_16:0;0	GP	PG	32	0	0	0.0213177
PG 16:0;0_18:0;0	GP	PG	34	0	0	0.358766	0.00109718	0.00153674
PG 16:0;0_18:1;0	GP	PG	34	1	0	0.423469
PG 18:0;0_18:0;0	GP	PG	36	0	0	2.62412
PG 18:0;0_18:1;0	GP	PG	36	1	0	0.125799
PG 18:1;0_18:1;0	GP	PG	36	2	0	0.00910142
SM 34:1;2	SL	SM	34	1	2	0.0108534
CL 66:1;0	GP	CL	66	1	0	0.0559561
CL 68:1;0	GP	CL	68	1	0	0.573757
CL 68:2;0	GP	CL	68	2	0	0.0290784
CL 70:1;0	GP	CL	70	1	0	0.420281
CL 70:2;0	GP	CL	70	2	0	0.052754
CL 72:1;0	GP	CL	72	1	0	0.395031
CL 72:2;0	GP	CL	72	2	0	0.10526
Chol	STE	Chol	27	1	0	59.9282	52.1826	50.9563

### Sheet: POPC_D.PC Diets 99mol%
Full Lipidomics Averages By Sample
feature	category	class	totallength	totaldb	totaloh	M. mycoides POPC + Cholesterol Diet	Avg M. Mycoides 2FA + Cholesterol Diet	Avg JCVI_Syn3A dietherPC + Cholesterol Diet
DAG 16:0;0_16:0;0	GL	DAG	32	0	0	0.314722
DAG 16:0;0_18:0;0	GL	DAG	34	0	0	0.508779
DAG 16:0;0_18:1;0	GL	DAG	34	1	0	1.31481
DAG 18:0;0_18:0;0	GL	DAG	36	0	0	1.3498
PC 16:0;0_16:0;0	GP	PC	32	0	0	1.59526
PC 15:0;0_18:1;0	GP	PC	33	1	0	0.660983
PC 16:0;0_17:1;0	GP	PC	33	1	0	0.293845
PC 16:0;0_18:1;0	GP	PC	34	1	0	26.5283
PC 18:0;0_18:0;0	GP	PC	36	0	0	0.692048
PC 18:0;0_18:1;0	GP	PC	36	1	0	0.38616
PC 18:0;0_18:2;0	GP	PC	36	2	0	0.685676
PC diO-34:1;0		PC diO-	34	1	0		47.725	48.3869
PG 16:0;0_18:0;0	GP	PG	34	0	0	0.358766
PG 16:0;0_18:1;0	GP	PG	34	1	0	0.423469
PG 18:0;0_18:0;0	GP	PG	36	0	0	2.62412
CL 68:1;0	GP	CL	68	1	0	0.573757
CL 70:1;0	GP	CL	70	1	0	0.420281
CL 72:1;0	GP	CL	72	1	0	0.395031
Chol	STE	Chol	27	1	0	59.9282	52.1826	50.9563
Other						0.946005	0.0923228	0.656799

### Sheet: 2FA Diet All Replicates
Table 1
feature	category	class	totallength	totaldb	totaloh	MM0194	MM0195	MM0196	MM0215	MM0216	MM0217
TAG 50:1;0	GL	TAG	50	1	0				0.0135046	0.00964599	0.00673086
SM 34:1;2	SL	SM	34	1	2	0.00768156	0.00654049	0.0109212
PE 16:0;0_16:0;0	GP	PE	32	0	0	0.0089398	0.00798703	0.0076183
PE 16:0;0_18:0;0	GP	PE	34	0	0	0.00552708	0.00531937	0.00476407	0.00454767	0.00379692	0.00447469
PE 16:0;0_18:1;0	GP	PE	34	1	0	0.00687245	0.00629214	0.00831819	0.00957631	0.00698856	0.00689967
LPE 14:1;0	lyso	LPE	14	1	0	0.00373368	0.00323498	0.00103965	0.000862215	0.00714753	0.00157133
LPG 12:1;0	lyso	LPG	12	1	0	0.0080365	0.0037168	0.00513965	0.00561806	0.00518542	0.00762283
LPG 14:1;0	lyso	LPG	14	1	0				0.00569842	0.00552053	0.00809494
LPG 16:0;0	lyso	LPG	16	0	0	0.00648029	0.00565195	0.00591674	0.00737916	0.00998628	0.00698761
LPG 18:1;0	lyso	LPG	18	1	0				0.00473997	0.00904437	0.0061478
LPI 10:0;0	lyso	LPI	10	0	0	0.0234741	0.0183442	0.0161035	0.0230821	0.0184726	0.0295051
LPI 12:0;0	lyso	LPI	12	0	0				0.0139068	0.0164956	0.0173806
LPI 14:0;0	lyso	LPI	14	0	0				0.0186718	0.0176618	0.0203296
LPI 14:1;0	lyso	LPI	14	1	0				0.018565	0.0178505	0.0187836
LPI 16:1;0	lyso	LPI	16	1	0				0.0176448	0.0144215	0.016611
PC 12:0;0_16:0;0	GP	PC	28	0	0				0.00910667	0.0179593	0.0132451
PC 16:0;0_18:0;0	GP	PC	34	0	0	0.054171	0.0547909	0.0642318	0.0570042	0.0541323	0.0560217
DAG 16:0;0_16:0;0	GL	DAG	32	0	0	1.22047	1.07473	1.09373	1.12804	0.980216	0.687417
DAG 14:0;0_18:1;0	GL	DAG	32	1	0	0.00338652	0.00190433	0.00284062	0.00511577	0.00302083	0.00448269
DAG 16:0;0_16:1;0	GL	DAG	32	1	0	0.0237929	0.0175837	0.0186362	0.0307989	0.020138	0.0158062
DAG 16:0;0_18:1;0	GL	DAG	34	1	0	0.700317	0.628628	0.666635	0.920037	0.874957	0.761637
DAG 18:1;0_18:1;0	GL	DAG	36	2	0	0.0144636	0.00957216	0.0139731	0.0116573	0.0121219	0.0138145
PA 16:0;0_18:0;0	GP	PA	34	0	0	0.524388	0.522207	0.683408
PG 14:0;0_16:0;0	GP	PG	30	0	0	0.0188394	0.0187749	0.0238424	0.0313257	0.0180726	0.025689
PG 15:0;0_16:0;0	GP	PG	31	0	0	0.0106768	0.00976522	0.0124896	0.0160969	0.011669	0.0154912
PG 16:0;0_16:0;0	GP	PG	32	0	0	9.42114	8.59766	9.09654	12.8261	10.6942	9.12204
PG 14:0;0_18:1;0	GP	PG	32	1	0	0.00854208	0.00720356	0.00970243	0.0116782	0.00960316	0.0149661
PG 16:0;0_16:1;0	GP	PG	32	1	0	0.0951099	0.0973345	0.0976022	0.0857739	0.0686564	0.0613846
PG 15:0;0_18:1;0	GP	PG	33	1	0	0.00464437	0.00406388	0.00453632	0.00845873	0.00799429	0.00942808
PG 16:0;0_17:1;0	GP	PG	33	1	0	0.00615891	0.00796546	0.00754433	0.0099494	0.0192886	0.0114349
PG 16:0;0_18:1;0	GP	PG	34	1	0	7.64713	6.6934	7.38439	12.9892	12.2591	11.4469
PG 16:0;0_18:2;0	GP	PG	34	2	0	0.0554537	0.0487717	0.0456245	0.0505608	0.0499027	0.0445278
PG 16:1;0_18:1;0	GP	PG	34	2	0	0.0716229	0.0643484	0.058501	0.0579796	0.0560215	0.0508801
PG 18:1;0_18:1;0	GP	PG	36	2	0	0.151515	0.11821	0.141345	0.126198	0.128191	0.15675
CL 64:0;0	GP	CL	64	0	0	0.205574	0.254833	0.236672	0.174899	0.152735	0.116107
CL 66:1;0	GP	CL	66	1	0	8.94793	10.0966	9.70326	7.55059	6.4021	6.42351
CL 68:2;0	GP	CL	68	2	0	9.56282	9.88335	9.98298	11.4594	10.8092	11.6229
CL 70:3;0	GP	CL	70	3	0	0.294133	0.158782	0.258817	0.184432	0.236573	0.245077
Chol	STE	Chol	27	1	0	60.887	61.5724	60.3329	52.1118	56.9719	58.9294

### Sheet: 2FA Diet Average
Table 1
feature	category	class	totallength	totaldb	totaloh	Avg
TAG 50:1;0	GL	TAG	50	1	0	0.00498433
SM 34:1;2	SL	SM	34	1	2	0.00418424
PE 16:0;0_16:0;0	GP	PE	32	0	0	0.00408434
PE 16:0;0_18:0;0	GP	PE	34	0	0	0.00473704
PE 16:0;0_18:1;0	GP	PE	34	1	0	0.00748977
LPE 14:1;0	lyso	LPE	14	1	0	0.00293411
LPG 12:1;0	lyso	LPG	12	1	0	0.00588246
LPG 14:1;0	lyso	LPG	14	1	0	0.00322347
LPG 16:0;0	lyso	LPG	16	0	0	0.00706871
LPG 18:1;0	lyso	LPG	18	1	0	0.00332861
LPI 10:0;0	lyso	LPI	10	0	0	0.0214927
LPI 12:0;0	lyso	LPI	12	0	0	0.00797605
LPI 14:0;0	lyso	LPI	14	0	0	0.00945618
LPI 14:1;0	lyso	LPI	14	1	0	0.00921182
LPI 16:1;0	lyso	LPI	16	1	0	0.00812209
PC 12:0;0_16:0;0	GP	PC	28	0	0	0.00673204
PC 16:0;0_18:0;0	GP	PC	34	0	0	0.0567243
DAG 16:0;0_16:0;0	GL	DAG	32	0	0	1.03036
DAG 14:0;0_18:1;0	GL	DAG	32	1	0	0.00345694
DAG 16:0;0_16:1;0	GL	DAG	32	1	0	0.0211143
DAG 16:0;0_18:1;0	GL	DAG	34	1	0	0.758715
DAG 18:1;0_18:1;0	GL	DAG	36	2	0	0.0125961
PA 16:0;0_18:0;0	GP	PA	34	0	0	0.287965
PG 14:0;0_16:0;0	GP	PG	30	0	0	0.0227541
PG 15:0;0_16:0;0	GP	PG	31	0	0	0.0126977
PG 16:0;0_16:0;0	GP	PG	32	0	0	9.95862
PG 14:0;0_18:1;0	GP	PG	32	1	0	0.0102833
PG 16:0;0_16:1;0	GP	PG	32	1	0	0.0842854
PG 15:0;0_18:1;0	GP	PG	33	1	0	0.00652309
PG 16:0;0_17:1;0	GP	PG	33	1	0	0.0104009
PG 16:0;0_18:1;0	GP	PG	34	1	0	9.73856
PG 16:0;0_18:2;0	GP	PG	34	2	0	0.0491306
PG 16:1;0_18:1;0	GP	PG	34	2	0	0.0598755
PG 18:1;0_18:1;0	GP	PG	36	2	0	0.137006
CL 64:0;0	GP	CL	64	0	0	0.190114
CL 66:1;0	GP	CL	66	1	0	8.18599
CL 68:2;0	GP	CL	68	2	0	10.5545
CL 70:3;0	GP	CL	70	3	0	0.229524
Chol	STE	Chol	27	1	0	58.4679

### Sheet: 2FA Diet 99mol%
Table 1
feature	category	class	totallength	totaldb	totaloh	True Avg
DAG 16:0;0_16:0;0	GL	DAG	32	0	0	1.03036
DAG 16:0;0_18:1;0	GL	DAG	34	1	0	0.758715
PA 16:0;0_18:0;0	GP	PA	34	0	0	0.287965
PG 16:0;0_16:0;0	GP	PG	32	0	0	9.95862
PG 16:0;0_18:1;0	GP	PG	34	1	0	9.73856
CL 66:1;0	GP	CL	66	1	0	8.18599
CL 68:2;0	GP	CL	68	2	0	10.5545
CL 70:3;0	GP	CL	70	3	0	0.229524
Chol	STE	Chol	27	1	0	58.4679
Other						0.78787
