## Supplementary Table 3 for "A tuneable minimal cell membrane reveals that two lipid species suffice for life"

### Sheet: Lipid Names and Abbreviations
Lipid Names and Abbreviations
Lipid Class Name	Lipid Class Abbreviation	Lipid Species Name	Lipid Species Abbreviation	Concentration in EtOH (if used in defined lipid diet)	Microliters added to 1 milliliter of growth medium
Cholesterol	Chol	N/A	N/A	20mg/mL	1
Diether Phosphatidylcholine	Diether PC	1-O-hexadecanyl-2-O-(9Z-octadecenyl)-sn-glycero-3-phosphocholine	D.PC	10mg/mL	2.5
		1,2-di-O-hexadecyl-sn-glycero-3-phosphocholine	D.DPPC	10mg/mL	2.5
		1,2-di-O-(9Z-octadecenyl)-sn-glycero-3-phosphocholine	D.DOPC	10mg/mL	2.5
Diether Phosphatidylglycerol	Diether PG	1-O-hexadecanyl-2-O-(9Z-octadecenyl)-sn-glycero-3-phospho-(1'-rac-glycerol)	D.PG	10mg/mL	2.5
Phosphatidylcholine	PC	1-palmitoyl-2-oleoyl-glycero-3-phosphocholine	POPC	25mg/mL	1
		1,2-dipalmitoyl-sn-glycero-3-phosphocholine	DPPC	25mg/mL	1
		1,2-dioleoyl-sn-glycero-3-phosphocholine	DOPC	25mg/mL	1
Phosphatidylglycerol	PG	1-palmitoyl-2-oleoyl-sn-glycero-3-phospho-(1'-rac-glycerol)	POPG	25mg/mL	1
		1,2-dipalmitoyl-sn-glycero-3-phospho-(1'-rac-glycerol)	DPPG	25mg/mL	1
		1,2-dioleoyl-sn-glycero-3-phospho-(1'-rac-glycerol)	DOPG	25mg/mL	1
Phosphatidylethanolamine	PE	1-palmitoyl-2-oleoyl-sn-glycero-3-phosphoethanolamine	POPE	25mg/mL	1
		1,2-dipalmitoyl-sn-glycero-3-phosphoethanolamine	DPPE	25mg/mL	1
		1,2-dioleoyl-sn-glycero-3-phosphoethanolamine	DOPE	25mg/mL	1
Fatty Acids	FA	(9Z)-Octadec-9-enoic acid	Oleic Acid	14mg/mL	1
		Hexadecanoic acid	Palmitic Acid	12mg/mL	1
Enantiomeric Phosphatidylcholine	Ent PC	3-palmitoyl-2-oleoyl-sn-glycero-1-phosphocholine	Enantiomeric POPC	10mg/mL	2.5
Phosphatidic acid	PA	1-palmitoyl-2-oleoyl-sn-glycero-3-phosphate	POPA	10mg/mL	2.5
Cardiolipin	CL	1',3'-bis[1,2-dipalmitoyl-sn-glycero-3-phospho]-glycerol	16:0 Cardiolipin	10mg/mL	2.5
		1',3'-bis[1-palmitoyl-2-oleoyl-sn-glycero-3-phospho]-glycerol	16:0-18:1 Cardiolipin	10mg/mL	2.5
Sphingomyelin	SM	N/A	N/A	N/A	N/A
Lyso-Phosphatidylcholine	Lyso PC	1-oleoyl-2-hydroxy-sn-glycero-3-phosphocholine	18:1-Lyso PC	N/A	N/A
		1-palmitoyl-2-hydroxy-sn-glycero-3-phosphocholine	16:0-Lyso PC	N/A	N/A
Diacylglycerol	DAG	N/A	N/A	N/A	N/A
